# Stomatal patterning is differently regulated in adaxial and abaxial epidermis in Arabidopsis

**DOI:** 10.1101/2024.02.22.581564

**Authors:** Pirko Jalakas, Ingmar Tulva, Nele Malvīne Bērziņa, Hanna Hõrak

## Abstract

Stomatal pores in leaves mediate CO_2_ uptake into the plant and water loss via transpiration. Most plants are hypostomatous with stomata present only in the lower leaf surface (abaxial epidermis). Many herbs, including the model plant *Arabidopsis thaliana*, have substantial numbers of stomata also on the upper (adaxial) leaf surface. Studies of stomatal development have mostly focused on abaxial stomata and very little is known of adaxial stomatal formation. We addressed the role of leaf number in determination of stomatal density and stomatal ratio, and studied adaxial and abaxial stomatal patterns in mutants deficient in known abaxial stomatal development regulators. We found that stomatal density in some genetic backgrounds varies between different fully expanded leaves and recommend using defined leaves for analyses of stomatal patterning. Our results indicate that stomatal development is at least partly independently regulated in adaxial and abaxial epidermis, as i) plants deficient in ABA biosynthesis and perception have increased stomatal ratios, ii) the *epf1epf2*, *tmm* and *sdd1* mutants have reduced stomatal ratios, iii) *erl2* mutants have increased adaxial but not abaxial stomatal index, and iv) stomatal precursors preferentially occur in abaxial epidermis. Further studies of adaxial stomata can reveal new insights into stomatal form and function.
