## Supplementary Data for "Stomatal patterning is differently regulated in adaxial and abaxial epidermis in Arabidopsis"

### Sheet: Figure 2
Plant line	L6 adaxial stomata mm-2	L8 adaxial stomata mm-2	L10 adaxial stomata mm-2	L12 adaxial stomata mm-2	L6 abaxial stomata mm-2	L8 abaxial stomata mm-2	L10 abaxial stomata mm-2	L12 abaxial stomata mm-2	L6 stomatal ratio	L8 stomatal ratio	L10 stomatal ratio	L12 stomatal ratio
Col-0	154.314		89.3398	109.644	182.74		113.705	121.827	0.844444		0.785714	0.9
Col-0	129.949	125.888	125.888	178.68	150.253	138.071	134.01	194.923	0.864865	0.911765	0.939394	0.916667
Col-0	125.888	255.837	105.583	125.888	182.74	341.116	142.131	117.766	0.688889	0.75	0.742857	1.06897
Col-0		105.583	134.01	113.705		166.497	142.131	121.827		0.634146	0.942857	0.933333
Col-0	105.583	93.4007	85.2789	121.827	154.314	121.827	121.827	117.766	0.684211	0.766667	0.7	1.03448
Col-0	243.654	129.949	113.705		263.958	162.436	101.522		0.923077	0.8	1.12
Col-0	101.522	105.583	69.0353	101.522	121.827	170.558	93.4007	125.888	0.833333	0.619048	0.73913	0.806452
Col-0	101.522	198.984	97.4616	101.522	105.583	231.471	142.131	186.801	0.961538	0.859649	0.685714	0.543478
Col-0	113.705	121.827	77.1571	81.218	125.888	121.827	142.131	146.192	0.903226	1	0.542857	0.555556
Col-0		235.532	121.827	134.01		373.603	170.558	158.375		0.630435	0.714286	0.846154
Col-0	105.583	154.314	85.2789		129.949	134.01	142.131		0.8125	1.15152	0.6
Col-0	81.218	194.923		109.644	97.4616	304.567		158.375	0.833333	0.64		0.692308
Col-0	117.766	129.949	105.583	85.2789	121.827	211.167	134.01	150.253	0.966667	0.615385	0.787879	0.567568
Col-0	276.141	203.045	64.9744	89.3398	268.019	198.984	117.766	162.436	1.0303	1.02041	0.551724	0.55
Col-0	101.522	186.801	89.3398	109.644	142.131	231.471	166.497	146.192	0.714286	0.807018	0.536585	0.75
Col-0	69.0353	113.705	117.766	97.4616	105.583	117.766	138.071	146.192	0.653846	0.965517	0.852941	0.666667
Col-0	117.766	93.4007	81.218	105.583	134.01	125.888	134.01	125.888	0.878788	0.741935	0.606061	0.83871
Col-0	93.4007	129.949	105.583	121.827	138.071	154.314	150.253	138.071	0.676471	0.842105	0.702703	0.882353
Col-0	109.644	105.583	97.4616	93.4007	101.522	105.583	93.4007	125.888	1.08	1	1.04348	0.741935
Col-0	105.583	129.949	93.4007	85.2789	150.253	142.131	121.827	105.583	0.702703	0.914286	0.766667	0.807692
Col-0	85.2789	105.583	105.583	113.705	162.436	129.949	129.949	125.888	0.525	0.8125	0.8125	0.903226
Col-0	89.3398	105.583	93.4007	81.218	125.888	89.3398	81.218	166.497	0.709677	1.18182	1.15	0.487805
Col-0	85.2789	64.9744	97.4616	85.2789	89.3398	117.766	109.644	129.949	0.954545	0.551724	0.888889	0.65625
Col-0	89.3398	101.522	113.705	134.01	117.766	142.131	162.436	154.314	0.758621	0.714286	0.7	0.868421
Col-0	113.705	109.644	89.3398	117.766	129.949	150.253	170.558	150.253	0.875	0.72973	0.52381	0.783784
Col-0	81.218	125.888	64.9744	125.888	97.4616	129.949	142.131	146.192	0.833333	0.96875	0.457143	0.861111
Col-0	85.2789	109.644	101.522	69.0353	109.644	129.949	109.644	101.522	0.777778	0.84375	0.925926	0.68
Col-0	109.644	105.583	77.1571	93.4007	142.131	121.827	138.071	134.01	0.771429	0.866667	0.558824	0.69697
Col-0	89.3398	105.583	101.522	89.3398	134.01	134.01	117.766	129.949	0.666667	0.787879	0.862069	0.6875
Col-0	85.2789	101.522	109.644	117.766	158.375	93.4007	101.522	162.436	0.538462	1.08696	1.08	0.725
Col-0	101.522		101.522	142.131	142.131		166.497	190.862	0.714286		0.609756	0.744681
Col-0	69.0353	85.2789	109.644	97.4616	121.827	97.4616	109.644	134.01	0.566667	0.875	1	0.727273
cyp707a1a3	69.0353	97.4616	93.4007		89.3398	117.766	138.071		0.772727	0.827586	0.676471
cyp707a1a3	85.2789		142.131	89.3398	113.705		186.801	101.522	0.75		0.76087	0.88
cyp707a1a3	105.583	138.071	77.1571	142.131	129.949	150.253	101.522	182.74	0.8125	0.918919	0.76	0.777778
cyp707a1a3	77.1571	89.3398	150.253		89.3398	105.583	166.497		0.863636	0.846154	0.902439
cyp707a1a3	89.3398	81.218	89.3398	109.644	142.131	129.949	85.2789	125.888	0.628571	0.625	1.04762	0.870968
cyp707a1a3	93.4007	97.4616	109.644		125.888	158.375	117.766		0.741935	0.615385	0.931034
cyp707a1a3	117.766	73.0962	97.4616	77.1571	174.619	93.4007	109.644	113.705	0.674419	0.782609	0.888889	0.678571
cyp707a1a3	85.2789	73.0962	170.558	134.01	134.01	109.644	186.801	101.522	0.636364	0.666667	0.913043	1.32
cyp707a1a3	89.3398	89.3398	81.218	101.522	109.644	109.644	93.4007	113.705	0.814815	0.814815	0.869565	0.892857
cyp707a1a3			89.3398	93.4007			142.131	125.888			0.628571	0.741935
cyp707a1a3	97.4616	93.4007	138.071	109.644	182.74	117.766	178.68	146.192	0.533333	0.793103	0.772727	0.75
cyp707a1a3	89.3398	69.0353	117.766	89.3398	117.766	101.522	154.314	117.766	0.758621	0.68	0.763158	0.758621
cyp707a1a3	97.4616	138.071	73.0962	85.2789	93.4007	170.558	101.522	113.705	1.04348	0.809524	0.72	0.75
cyp707a1a3	69.0353	97.4616	81.218	150.253	81.218	97.4616	146.192	178.68	0.85	1	0.555556	0.840909
cyp707a1a3	69.0353	85.2789	60.9135	89.3398	93.4007	93.4007	121.827	109.644	0.73913	0.913043	0.5	0.814815
cyp707a1a3	81.218	105.583	113.705	89.3398	125.888	125.888	101.522	134.01	0.645161	0.83871	1.12	0.666667
cyp707a1a3	56.8526	69.0353	85.2789	97.4616	105.583	113.705	129.949	97.4616	0.538462	0.607143	0.65625	1
cyp707a1a3	89.3398	69.0353	81.218	113.705	93.4007	93.4007	134.01	121.827	0.956522	0.73913	0.606061	0.933333
cyp707a1a3	85.2789	81.218	113.705	146.192	101.522	121.827	138.071	162.436	0.84	0.666667	0.823529	0.9
cyp707a1a3	97.4616	93.4007	125.888	97.4616	97.4616	101.522	125.888	93.4007	1	0.92	1	1.04348
cyp707a1a3	89.3398	77.1571	101.522	85.2789	97.4616	121.827	129.949	121.827	0.916667	0.633333	0.78125	0.7
cyp707a1a3	89.3398	113.705	93.4007	101.522	113.705	121.827	142.131	109.644	0.785714	0.933333	0.657143	0.925926
cyp707a1a3	73.0962	105.583	105.583	134.01	81.218	101.522	142.131	125.888	0.9	1.04	0.742857	1.06452
cyp707a1a3	77.1571	77.1571	69.0353	129.949	85.2789	85.2789	121.827	142.131	0.904762	0.904762	0.566667	0.914286
cyp707a1a3	81.218	77.1571	93.4007	150.253	125.888	146.192	129.949	166.497	0.645161	0.527778	0.71875	0.902439
cyp707a1a3	89.3398	97.4616	101.522	97.4616	109.644	162.436	97.4616	129.949	0.814815	0.6	1.04167	0.75
cyp707a1a3	109.644	81.218	109.644	101.522	117.766	89.3398	154.314	113.705	0.931034	0.909091	0.710526	0.892857
cyp707a1a3	77.1571	117.766	81.218	97.4616	101.522	142.131	117.766	182.74	0.76	0.828571	0.689655	0.533333
cyp707a1a3	125.888	117.766	93.4007	129.949	154.314	105.583	121.827	113.705	0.815789	1.11539	0.766667	1.14286
cyp707a1a3	89.3398	105.583	117.766	117.766	81.218	138.071	138.071	142.131	1.1	0.764706	0.852941	0.828571
cyp707a1a3	97.4616	105.583	101.522	105.583	93.4007	158.375	109.644	134.01	1.04348	0.666667	0.925926	0.787879
cyp707a1a3	85.2789	89.3398	101.522	101.522	105.583	109.644	117.766	109.644	0.807692	0.814815	0.862069	0.925926
nced3nced5	146.192	138.071	190.862	215.228	142.131	211.167	304.567	231.471	1.02857	0.653846	0.626667	0.929825
nced3nced5	207.106	219.289	150.253	235.532	154.314	190.862	186.801	207.106	1.34211	1.14894	0.804348	1.13725
nced3nced5	170.558	304.567	146.192		211.167	353.298	223.349		0.807692	0.862069	0.654545
nced3nced5	134.01	182.74	215.228	320.811	211.167	207.106	276.141	268.019	0.634615	0.882353	0.779412	1.19697
nced3nced5		146.192		377.664		186.801		251.776		0.782609		1.5
nced3nced5	186.801	186.801	178.68		231.471	239.593	182.74		0.807018	0.779661	0.977778
nced3nced5		223.349	251.776	231.471		223.349	239.593	288.324		1	1.05085	0.802817
nced3nced5	243.654	174.619	186.801	259.898	186.801	247.715	284.263	263.958	1.30435	0.704918	0.657143	0.984615
nced3nced5	198.984	320.811	162.436	227.41	312.689	328.933	198.984	166.497	0.636364	0.975309	0.816327	1.36585
nced3nced5	150.253	312.689	223.349	247.715	198.984	268.019	255.837	247.715	0.755102	1.16667	0.873016	1
nced3nced5	142.131	170.558	207.106	247.715	215.228	211.167	243.654	235.532	0.660377	0.807692	0.85	1.05172
nced3nced5		194.923	150.253	134.01		219.289	174.619	154.314		0.888889	0.860465	0.868421
nced3nced5	154.314	227.41	186.801		272.08	231.471	255.837		0.567164	0.982456	0.730159
nced3nced5		235.532	178.68	259.898		247.715	215.228	223.349		0.95082	0.830189	1.16364
nced3nced5	166.497	203.045	259.898	284.263	174.619	190.862	296.446	276.141	0.953488	1.06383	0.876712	1.02941
nced3nced5		129.949	227.41	284.263		162.436	259.898	361.42		0.8	0.875	0.786517
nced3nced5	138.071	162.436	113.705	174.619	162.436	174.619	235.532	215.228	0.85	0.930233	0.482759	0.811321
nced3nced5	121.827	146.192	170.558	162.436	97.4616	190.862	215.228	117.766	1.25	0.765957	0.792453	1.37931
nced3nced5	215.228	211.167	125.888	142.131	194.923	235.532	174.619	186.801	1.10417	0.896552	0.72093	0.76087
nced3nced5	134.01	138.071	142.131	134.01	146.192	154.314	186.801	182.74	0.916667	0.894737	0.76087	0.733333
nced3nced5	138.071	166.497	117.766	101.522	113.705	207.106	166.497	121.827	1.21429	0.803922	0.707317	0.833333
nced3nced5	97.4616	129.949	174.619	97.4616	125.888	170.558	150.253	154.314	0.774194	0.761905	1.16216	0.631579
nced3nced5	158.375	105.583	178.68	109.644	211.167	97.4616	182.74	219.289	0.75	1.08333	0.977778	0.5
nced3nced5	162.436	203.045	150.253	138.071	194.923	243.654	182.74	194.923	0.833333	0.833333	0.822222	0.708333
nced3nced5	138.071	109.644	158.375	154.314	101.522	162.436	203.045	198.984	1.36	0.675	0.78	0.77551
nced3nced5	198.984	186.801	142.131	170.558	235.532	211.167	194.923	211.167	0.844828	0.884615	0.729167	0.807692
nced3nced5	134.01	207.106	101.522	154.314	138.071	292.385	194.923	207.106	0.970588	0.708333	0.520833	0.745098
nced3nced5	138.071	190.862	125.888	138.071	142.131	259.898	134.01	215.228	0.971429	0.734375	0.939394	0.641509
nced3nced5	117.766	194.923	223.349	121.827	146.192	170.558	178.68	117.766	0.805556	1.14286	1.25	1.03448
nced3nced5	227.41	158.375	125.888	129.949	203.045	198.984	178.68	211.167	1.12	0.795918	0.704545	0.615385
nced3nced5	178.68		223.349	150.253	219.289		259.898	296.446	0.814815		0.859375	0.506849
nced3nced5	158.375	146.192	174.619	174.619	117.766	154.314	174.619	190.862	1.34483	0.947368	1	0.914894
pyrpyl112458	251.776	162.436	215.228	223.349	304.567	198.984	243.654	284.263	0.826667	0.816327	0.883333	0.785714
pyrpyl112458	186.801	109.644	280.202	332.994	251.776	174.619	227.41	304.567	0.741935	0.627907	1.23214	1.09333
pyrpyl112458	166.497	207.106	203.045	219.289	227.41	320.811	231.471	280.202	0.732143	0.64557	0.877193	0.782609
pyrpyl112458	113.705	239.593	203.045	328.933	162.436	243.654	272.08	215.228	0.7	0.983333	0.746269	1.5283
pyrpyl112458	182.74	154.314			138.071	138.071			1.32353	1.11765
pyrpyl112458	150.253	198.984	268.019	223.349	182.74	182.74	251.776	247.715	0.822222	1.08889	1.06452	0.901639
pyrpyl112458	142.131	162.436	263.958	369.542	158.375	158.375	288.324	320.811	0.897436	1.02564	0.915493	1.1519
pyrpyl112458	121.827	138.071	243.654	243.654	211.167	190.862	227.41	174.619	0.576923	0.723404	1.07143	1.39535
pyrpyl112458		203.045	239.593	296.446		170.558	272.08	284.263		1.19048	0.880597	1.04286
pyrpyl112458	134.01	158.375	235.532	231.471	203.045	134.01	272.08	296.446	0.66	1.18182	0.865672	0.780822
pyrpyl112458			280.202	259.898			251.776	280.202			1.1129	0.927536
pyrpyl112458	134.01	170.558		324.872	142.131	219.289		320.811	0.942857	0.777778		1.01266
pyrpyl112458	215.228	203.045	211.167	280.202	198.984	243.654	231.471	231.471	1.08163	0.833333	0.912281	1.21053
pyrpyl112458	89.3398	166.497		255.837	150.253	190.862		207.106	0.594595	0.87234		1.23529
pyrpyl112458	129.949	198.984	198.984	328.933	162.436	190.862	211.167	288.324	0.8	1.04255	0.942308	1.14085
pyrpyl112458	138.071	223.349	268.019	247.715	117.766	304.567	272.08	211.167	1.17241	0.733333	0.985075	1.17308
pyrpyl112458	280.202	158.375	239.593	235.532	288.324	235.532	300.507	255.837	0.971831	0.672414	0.797297	0.920635
pyrpyl112458	158.375	190.862	198.984	182.74	186.801	198.984	235.532	239.593	0.847826	0.959184	0.844828	0.762712
pyrpyl112458	186.801	251.776	219.289	215.228	235.532	219.289	280.202	247.715	0.793103	1.14815	0.782609	0.868853
pyrpyl112458	178.68	154.314	182.74	121.827	215.228	235.532	178.68	268.019	0.830189	0.655172	1.02273	0.454545
pyrpyl112458	263.958	174.619		158.375	308.628	198.984		174.619	0.855263	0.877551		0.906977
pyrpyl112458	223.349	198.984	263.958	268.019	194.923	300.507	312.689	255.837	1.14583	0.662162	0.844156	1.04762
pyrpyl112458	190.862	174.619	158.375	194.923	203.045	239.593	158.375	259.898	0.94	0.728814	1	0.75
pyrpyl112458	239.593	276.141	194.923	235.532	207.106	316.75	182.74	207.106	1.15686	0.871795	1.06667	1.13725
pyrpyl112458	259.898	239.593	223.349	178.68	198.984	247.715	280.202	247.715	1.30612	0.967213	0.797101	0.721311
pyrpyl112458	255.837	170.558	300.507	146.192	227.41	255.837	304.567	170.558	1.125	0.666667	0.986667	0.857143
pyrpyl112458	166.497	288.324	203.045	292.385	170.558	272.08	194.923	337.055	0.97619	1.0597	1.04167	0.86747
pyrpyl112458	158.375	268.019	251.776	239.593	138.071	203.045	304.567	243.654	1.14706	1.32	0.826667	0.983333
pyrpyl112458	162.436	190.862	231.471	174.619	150.253	142.131	292.385	272.08	1.08108	1.34286	0.791667	0.641791
pyrpyl112458	186.801	219.289	166.497	292.385	154.314	211.167	320.811	373.603	1.21053	1.03846	0.518987	0.782609
pyrpyl112458	138.071	288.324	134.01	203.045	170.558	239.593	251.776	292.385	0.809524	1.20339	0.532258	0.694444
pyrpyl112458	182.74	219.289	349.237	211.167	211.167	300.507	239.593	215.228	0.865385	0.72973	1.45763	0.981132

### Sheet: Figure 3
Plant line	L8 adaxial stomata mm-2	L8 abaxial stomata mm-2	L8 stomatal ratio	L8 adaxial stomatal index	L8 abaxial stomatal index
Col-0	96.5529	147.964	0.652542	0.230176	0.249757
Col-0	99.0607	117.87	0.840426	0.225649	0.232775
Col-0	107.246	85.4433	1.25518	0.264265	0.193577
Col-0	111.032	132.481	0.838095	0.267274	0.243301
Col-0	94.6291	135.004	0.700935	0.243177	0.244944
Col-0	161.523	184.598	0.875	0.235308	0.247557
Col-0	157.677	146.14	1.07895	0.259936	0.219699
Col-0	115.374	169.214	0.681818	0.225041	0.245246
Col-0	149.986	169.214	0.886364	0.24986	0.275656
Col-0	115.374	165.369	0.697674	0.226311	0.293868
cyp707a1a3	72.3908	122.315	0.591837	0.256467	0.270554
cyp707a1a3	76.1351	94.8569	0.802632	0.250669	0.266572
cyp707a1a3	84.8719	94.8569	0.894737	0.297522	0.283704
cyp707a1a3	78.6314	94.8569	0.828947	0.244063	0.227918
cyp707a1a3	73.6389	103.594	0.710843	0.260936	0.277154
cyp707a1a3	238.088	281.022	0.847222	0.305287	0.406525
cyp707a1a3	132.705	167.832	0.790698	0.255228	0.291551
cyp707a1a3	156.123	171.735	0.909091	0.296854	0.259237
cyp707a1a3	120.995	179.542	0.673913	0.235203	0.29832
cyp707a1a3	113.189	160.026	0.707317	0.291228	0.292137
epf1epf2	195.607	523.312	0.373786	0.424958	0.508012
epf1epf2	275.628	444.561	0.62	0.437538	0.431656
epf1epf2	240.063	401.375	0.598101	0.423615	0.456454
epf1epf2	179.095	478.856	0.374005	0.391232	0.461476
epf1epf2	189.256	375.972	0.503378	0.345254	0.431796
epf1epf2	280.678	553.771	0.506849	0.392825	0.47087
epf1epf2	257.921	508.255	0.507463	0.423848	0.444453
epf1epf2	303.436	553.771	0.547945	0.3825	0.452093
epf1epf2	428.603	568.943	0.753333	0.379636	0.520973
epf1epf2	542.392	754.797	0.718593	0.481028	0.50408
er-5	159.694	236.924	0.674033	0.25141	0.270077
er-5	157.076	251.322	0.625	0.239617	0.293715
er-5	212.053	280.12	0.757009	0.253064	0.269258
er-5	172.784	196.346	0.88	0.259194	0.277313
er-5	116.498	178.02	0.654412	0.244772	0.236778
er-5	258.393	383.674	0.673469	0.264864	0.266859
er-5	238.818	458.06	0.521368	0.252906	0.309683
er-5	242.733	411.08	0.590476	0.252289	0.304224
er-5	211.412	258.393	0.818182	0.253669	0.278193
er-5	246.648	332.779	0.741176	0.260304	0.269962
er-6	128.697	175.381	0.733813	0.229048	0.261409
er-6	148.884	196.83	0.75641	0.234351	0.271779
er-6	148.884	253.608	0.587065	0.249077	0.277575
er-6	148.884	218.28	0.682081	0.23855	0.283084
er-6	133.744	253.608	0.527363	0.241503	0.294935
er-6	258.393	383.674	0.673469	0.264864	0.266859
er-6	238.818	458.06	0.521368	0.252906	0.309683
er-6	242.733	411.08	0.590476	0.252289	0.304224
er-6	211.409	258.393	0.818169	0.253666	0.278193
er-6	246.644	332.773	0.741176	0.260301	0.269959
erl1	100.79	129.587	0.777778	0.272451	0.272875
erl1	89.0093	112.571	0.790698	0.266866	0.282205
erl1	96.8631	120.424	0.804348	0.281379	0.272821
erl1	96.8631	130.896	0.74	0.274879	0.288629
erl1	90.3183	146.604	0.616071	0.262847	0.287875
erl1	132.099	182.608	0.723404	0.227917	0.257244
erl1	279.74	252.543	1.10769	0.330021	0.329175
erl1	202.034	237.002	0.852459	0.314838	0.254581
erl1	177.443	192.544	0.921569	0.292179	0.246046
erl1	135.914	184.994	0.734694	0.290228	0.263584
erl2-2	87.1262	122.482	0.71134	0.26483	0.248733
erl2-2	103.541	140.159	0.738739	0.307762	0.305369
erl2-2	113.643	148.998	0.762712	0.303857	0.247778
erl2-2	90.9143	125.007	0.727273	0.280764	0.275003
erl2-2	99.7531	132.583	0.752381	0.273597	0.282843
erl2-2	131.962	163.012	0.809524	0.309619	0.289661
erl2-2	244.519	298.856	0.818182	0.337494	0.371048
erl2-2	190.181	221.231	0.859649	0.302965	0.315677
erl2-2	163.012	271.687	0.6	0.324293	0.324102
erl2-2	217.35	232.875	0.933333	0.296867	0.296146
erl2-3	87.0595	137.529	0.633028	0.267664	0.299508
erl2-3	97.1534	131.22	0.740385	0.278327	0.258745
erl2-3	100.939	117.341	0.860215	0.281414	0.258025
erl2-3	94.6299	133.744	0.707547	0.280575	0.268133
erl2-3	114.818	119.865	0.957895	0.282061	0.243597
erl2-3	186.286	310.476	0.6	0.288586	0.300773
erl2-3	166.881	302.714	0.551282	0.3029	0.29926
erl2-3	236.738	252.262	0.938462	0.320501	0.273032
erl2-3	197.928	318.238	0.621951	0.265934	0.306792
erl2-3	232.857	232.857	1	0.334086	0.265887
nced3nced5	209.474	245.021	0.854922	0.304011	0.343815
nced3nced5	159.962	227.247	0.703911	0.314461	0.377915
nced3nced5	148.536	204.395	0.726708	0.25333	0.357463
nced3nced5	144.727	151.075	0.957983	0.259661	0.287827
nced3nced5	173.927	153.614	1.13223	0.298389	0.294559
nced3nced5	281.878	313.197	0.9	0.268988	0.295062
nced3nced5	274.048	340.602	0.804598	0.350666	0.340812
nced3nced5	160.514	262.303	0.61194	0.254905	0.279083
nced3nced5	191.833	250.558	0.765625	0.313993	0.223325
nced3nced5	199.663	242.728	0.822581	0.235612	0.266379
nced3nced5epf1epf2	377.548	598.521	0.630802	0.375223	0.482575
nced3nced5epf1epf2	335.879	476.039	0.70557	0.349638	0.389923
nced3nced5epf1epf2	400.277	768.986	0.520525	0.444749	0.520457
nced3nced5epf1epf2	385.124	541.699	0.710956	0.423156	0.43531
nced3nced5epf1epf2	315.676	527.81	0.598086	0.34837	0.410688
nced3nced5epf1epf2	632.919	922.837	0.685841	0.384358	0.416836
nced3nced5epf1epf2	649.253	604.336	1.07432	0.391969	0.332222
nced3nced5epf1epf2	383.835	857.503	0.447619	0.374006	0.434097
nced3nced5epf1epf2	604.336	718.669	0.840909	0.428856	0.39537
sdd1	208.346	468.463	0.444744	0.424424	0.530941
sdd1	409.116	661.656	0.618321	0.475534	0.465524
sdd1	263.905	458.361	0.575758	0.422477	0.48827
sdd1	268.956	423.005	0.635821	0.437645	0.488518
sdd1	184.355	453.31	0.406685	0.408536	0.50292
sdd1	557.564	451.361	1.23529	0.536071	0.479917
sdd1	329.987	314.815	1.04819	0.499632	0.420414
sdd1	284.471	292.057	0.974026	0.443492	0.426942
sdd1	227.577	580.321	0.392157	0.366403	0.542025
sdd1	329.987	512.048	0.644444	0.489611	0.534251
sdd1-4	253.803	531.598	0.477435	0.444692	0.562245
sdd1-4	224.761	430.582	0.521994	0.482013	0.550209
sdd1-4	212.134	464.675	0.456522	0.470307	0.557819
sdd1-4	262.642	531.598	0.494062	0.485065	0.583629
sdd1-4	242.439	371.235	0.653061	0.469895	0.544263
sdd1-4	261.714	576.528	0.453947	0.473989	0.550301
sdd1-4	424.81	690.317	0.615385	0.500834	0.541832
sdd1-4	257.921	504.462	0.511278	0.424115	0.547924
sdd1-4	227.577	398.26	0.571429	0.447491	0.470845
sdd1-4	231.37	508.255	0.455224	0.410617	0.491169
tmm	64.3978	196.982	0.326923	0.259648	0.494613
tmm	93.44	248.752	0.375635	0.278145	0.417724
tmm	80.813	367.447	0.219931	0.26291	0.551533
tmm	73.2368	304.311	0.240664	0.270475	0.491852
tmm	73.2368	318.201	0.230159	0.256911	0.530028
tmm	120.319	364.837	0.329787	0.252392	0.519441
tmm	128.081	384.244	0.333333	0.314586	0.465835
tmm	97.0312	392.006	0.247525	0.222338	0.460434
tmm	50.4562	395.887	0.127451	0.148523	0.486696
tmm	139.725	380.362	0.367347	0.235525	0.525284

### Sheet: Figure 4
Plant line	L8 adaxial stomatal length μm-2	L8 abaxial stomatal length μm-2
Col-0	21.2358	21.4784
Col-0	20.604	20.425
Col-0	20.9796	22.8886
Col-0	19.744	19.8118
Col-0	19.3286	19.8968
Col-0	21.7092	22.6258
Col-0	22.706	25.0814
Col-0	21.4724	24.4758
Col-0	22.1972	22.5276
Col-0	18.8798	21.8958
cyp707a1a3	17.8054	17.5044
cyp707a1a3	18.7594	19.759
cyp707a1a3	18.3884	21.0046
cyp707a1a3	18.4368	21.2744
cyp707a1a3	19.2694	21.3054
cyp707a1a3	22.3628	21.9222
cyp707a1a3	21.9826	22.2828
cyp707a1a3	21.1642	22.152
cyp707a1a3	21.0252	25.9306
cyp707a1a3	23.063	23.226
epf1epf2	20.0432	20.513
epf1epf2	20.6016	20.043
epf1epf2	20.4454	21.349
epf1epf2	18.9036	20.806
epf1epf2	16.3668	19.8346
epf1epf2	19.5106	20.0924
epf1epf2	19.3038	19.4742
epf1epf2	20.9146	16.3112
epf1epf2	21.7998	21.377
epf1epf2	20.5082	20.8556
er-5	19.7532	20.2358
er-5	20.3436	23.4098
er-5	19.5146	22.0194
er-5	22.223	17.4084
er-5	20.5514	19.656
er-5	18.6798	21.5126
er-5	19.8086	22.1356
er-5	18.2842	19.9774
er-5	20.0724	21.1244
er-5	21.3524	18.556
er-6	18.9802	18.5594
er-6	18.9148	20.0422
er-6	19.3034	17.2482
er-6	18.8008	21.3864
er-6	20.2474	18.172
er-6	20.1372	21.2308
er-6	19.5312	20.2542
er-6	19.3452	20.7046
er-6	21.294	21.0388
er-6	20.8504	18.8106
erl1	20.4346	20.4758
erl1	19.2826	20.176
erl1	20.9442	18.1042
erl1	20.9004	22.219
erl1	21.3826	23.333
erl1	19.2032	21.3906
erl1	20.4708	21.8064
erl1	22.173	19.6144
erl1	21.0138	24.1708
erl1	22.8698	23.5208
erl2-2	19.4808	20.474
erl2-2	16.8782	16.648
erl2-2	19.8898	16.6906
erl2-2	19.5288	19.2078
erl2-2	18.3248	18.1392
erl2-2	21.2942	20.9004
erl2-2	19.078	21.3872
erl2-2	21.402	21.5146
erl2-2	20.2114	23.349
erl2-2	19.7168	22.5736
erl2-3	19.0586	19.8316
erl2-3	19.6314	21.5256
erl2-3	20.6268	19.0118
erl2-3	19.8392	19.5614
erl2-3	18.6658	19.4332
erl2-3	20.9374	23.7264
erl2-3	20.7214	19.5796
erl2-3	21.9116	22.6152
erl2-3	19.5134	23.0174
erl2-3	20.3872	20.8294
nced3nced5	19.2322	22.3054
nced3nced5	19.9558	20.4306
nced3nced5	22.7516	19.3354
nced3nced5	20.501	19.9346
nced3nced5	21.3944	20.2816
nced3nced5	20.3096	20.5766
nced3nced5	22.48	21.2448
nced3nced5	24.4594	21.2878
nced3nced5	22.2146	20.9936
nced3nced5	20.7378	23.1534
nced3nced5epf1epf2	21.5132	17.4848
nced3nced5epf1epf2	18.5562	20.666
nced3nced5epf1epf2	20.8218	24.5426
nced3nced5epf1epf2	20.0468	20.8648
nced3nced5epf1epf2	19.5026	21.7404
nced3nced5epf1epf2	22.7366	23.6354
nced3nced5epf1epf2	22.9538	21.2548
nced3nced5epf1epf2	20.7954	20.6464
nced3nced5epf1epf2	24.333	20.9316
sdd1	20.4006	18.1602
sdd1	17.4716	19.3938
sdd1	19.5092	19.1868
sdd1	20.221	19.1026
sdd1	18.9498	20.6522
sdd1	21.1172	19.992
sdd1	18.213	16.1944
sdd1	18.989	21.8816
sdd1	19.0176	22.253
sdd1	21.6958	21.5144
sdd1-4	20.1244	19.0784
sdd1-4	20.962	16.4382
sdd1-4	19.2224	20.0096
sdd1-4	19.859	19.6594
sdd1-4	19.5158	16.6558
sdd1-4	20.4748	19.8342
sdd1-4	19.5512	18.3558
sdd1-4	19.6258	19.9132
sdd1-4	18.173	20.5852
sdd1-4	20.0332	17.6634
tmm	17.3066	20.3482
tmm	20.4052	20.6086
tmm	20.0226	20.8246
tmm	17.6656	22.81
tmm	18.9596	19.7052
tmm	19.8484	20.8494
tmm	21.461	19.6868
tmm	23.0174	20.4662
tmm	18.1734	19.0902
tmm	19.5092	21.3142

### Sheet: Figure 6
Plant line	L8 total stomata mm-2	Projected rosette area cm2
Col-0	244.517	14.172
Col-0	216.93	6.923
Col-0	192.693	9.127
Col-0	243.512	12.584
Col-0	229.633	12.055
Col-0	346.121	11.235
Col-0	303.817	13.43
Col-0	284.588	11.985
Col-0	319.2	15.468
Col-0	280.742	17.021
cyp707a1a3	194.706	15.214
cyp707a1a3	170.992	14.945
cyp707a1a3	179.729	21.839
cyp707a1a3	173.488	9.489
cyp707a1a3	177.233	9.269
cyp707a1a3	519.109	6.751
cyp707a1a3	300.537	11.119
cyp707a1a3	327.859	6.907
cyp707a1a3	300.537	11.365
cyp707a1a3	273.216	14.535
epf1epf2	718.919	11.801
epf1epf2	720.189	4.454
epf1epf2	641.438	7.947
epf1epf2	657.951	7.574
epf1epf2	565.228	9.359
epf1epf2	834.449	15.184
epf1epf2	766.176	21.908
epf1epf2	857.207	15.394
epf1epf2	997.546	8.352
epf1epf2	1297.19	11.538
er-5	396.618	8.86
er-5	408.399	8.622
er-5	492.173	7.866
er-5	369.13	9.411
er-5	294.518	6.864
er-5	642.067	12.821
er-5	696.878	13.374
er-5	653.812	11.166
er-5	469.805	12.463
er-5	579.426	9.367
er-6	304.078	9.311
er-6	345.715	6.059
er-6	402.493	11.422
er-6	367.164	5.662
er-6	387.352	7.065
er-6	642.067	10.632
er-6	696.878	16.926
er-6	653.812	5.643
er-6	469.802	9.619
er-6	579.417	10.146
erl1	230.377	11.938
erl1	201.58	11.478
erl1	217.287	11.552
erl1	227.759	7.854
erl1	236.922	13.96
erl1	314.707	15.752
erl1	532.283	15.177
erl1	439.036	15.773
erl1	369.987	18.16
erl1	320.907	18.974
erl2-2	209.608	14.052
erl2-2	243.701	12.166
erl2-2	262.641	16.308
erl2-2	215.921	17.622
erl2-2	232.336	16.002
erl2-2	294.975	15.752
erl2-2	543.375	15.177
erl2-2	411.412	15.773
erl2-2	434.7	18.16
erl2-2	450.225	18.974
erl2-3	224.588	15.557
erl2-3	228.374	9.317
erl2-3	218.28	9.443
erl2-3	228.374	18.335
erl2-3	234.682	17.445
erl2-3	496.761	17.365
erl2-3	469.595	11.624
erl2-3	488.999	11.647
erl2-3	516.166	9.406
erl2-3	465.714	14.584
nced3nced5	454.494	6.72
nced3nced5	387.209	7.799
nced3nced5	352.931	6.793
nced3nced5	295.802	7.896
nced3nced5	327.54	4.897
nced3nced5	595.075	6.709
nced3nced5	614.65	10.513
nced3nced5	422.816	12.916
nced3nced5	442.391	8.513
nced3nced5	442.391	8.224
nced3nced5epf1epf2	976.069	4.576
nced3nced5epf1epf2	811.918	3.667
nced3nced5epf1epf2	1169.26	2.938
nced3nced5epf1epf2	926.824	3.544
nced3nced5epf1epf2	843.485	4.105
nced3nced5epf1epf2	1555.76	5.708
nced3nced5epf1epf2	1253.59	4.02
nced3nced5epf1epf2	1241.34	6.384
nced3nced5epf1epf2	1323.01	4.984
sdd1	676.809	5.545
sdd1	1070.77	3.525
sdd1	722.266	6.337
sdd1	691.961	3.937
sdd1	637.665	6.234
sdd1	1008.92	10.634
sdd1	644.802	10.424
sdd1	576.528	13.096
sdd1	807.898	8.76
sdd1	842.035	7.281
sdd1-4	785.401	7.748
sdd1-4	655.343	9.964
sdd1-4	676.809	5.049
sdd1-4	794.24	12.171
sdd1-4	613.674	6.595
sdd1-4	838.242	15.836
sdd1-4	1115.13	16.149
sdd1-4	762.383	10.951
sdd1-4	625.837	15.502
sdd1-4	739.625	15.351
tmm	261.379	8.524
tmm	342.192	9.188
tmm	448.259	8.576
tmm	377.548	9.421
tmm	391.438	8.286
tmm	485.156	11.933
tmm	512.325	11.179
tmm	489.037	13.561
tmm	446.344	14.717
tmm	520.087	9.554
